# Genomic differentiation within East Asian *Helicobacter pylori*

**DOI:** 10.1101/2021.06.05.447026

**Authors:** Yuanhai You, Kaisa Thorell, Lihua He, Koji Yahara, Yoshio Yamaoka, Jeong-Heon Cha, Kazunari Murakami, Yukako Katsura, TEAMHp, Ichizo Kobayashi, Daniel Falush, Jianzhong Zhang

## Abstract

The East Asian region, including China, Japan and Korea, accounts for half of gastric cancer deaths. However, different areas have contrasting gastric cancer incidence and the population structure of *Helicobacter pylori* in this ethnically diverse region is yet unknown. We aimed to investigate genomic differences in *H. pylori* between these areas to identify sequence polymorphisms associated with increased cancer risk.

We analysed 381 *H. pylori* genomes collected from different areas of the three countries using phylogenetic and population genetic tools to characterize population differentiation. The functional consequences of Single Nucleotide Polymorphisms (SNPs) with a highest fixation index (Fst) between subpopulations were examined by mapping amino-acid changes on 3D protein structure, solved or modelled.

329/381 genomes belonged to the previously identified hspEAsia population indicating that import of bacteria from other regions of the world has been uncommon. Seven sub-regional clusters were found within hspEAsia, related to sub-populations with various ethnicities, geographies and gastric cancer risks. Sub-population-specific amino-acid changes were found in multi-drug exporters (*hefC*), transporters (*frpB-4*), outer membrane proteins (*hopI*), and several genes involved in host interaction, such as catalase, involved in H_2_O_2_ entrance, and a flagellin site mimicking host glycosylation. Several of the top hits including *frpB-4, hefC, alpB*/*hopB*, and *hofC*. were also differentiated within the Americas, indicating that a handful of genes may be key to local geographic adaptation.

*H. pylori* within East Asia are not homogeneous but have become differentiated geographically at multiple loci that have facilitated adaptation to local conditions and hosts. This has important implications for further evaluation of these changes in relation to the varying gastric cancer incidence between geographical areas in this region.
