## Supplementary Table 1 for "Genomic differentiation within East Asian *Helicobacter pylori*"

### Sheet: Sheet1
Geographic_origin	Latitude	Longitude	Number_of_isolates	GC Incidence in 2014	Location
Fujian	25.972	119.516	86	27.7	South East
Yunnan	24.3159	101.475	77	8.5	South West
Inner Mongolia	43.0261	113.362	38	18.7	North
Heilongjiang	46.5042	128.39	19	15.2	North East
Shandong	35.9563	118.419	17	25.9	North
Zhejiang	29.1633	120.337	7	19.5	South East
Beijing	39.9154	116.397	4	NA	North
Ningxia	36.8987	105.888	5	NA	North West
Shannxi	36.0788	109.282	2	21.9	North West
Tibet	31.275	88.7468	1	NA	South West
Taiwan	23.3789	121.224	4	10.4	South East
Oita	33.2419	131.609	27	35.7	South
Fukui	35.9519	136.237	16	35.7	South
Hokkaido	43.2812	142.585	13	35.7	North
Yamaguchi	34.2321	131.468	9	35.7	South
Kyoto	35.284	135.477	2	35.7	Central
Okinawa	26.3663	127.814	31	NA	South
NA	-	-	8	NA	NA
Seoul	37.5574	126.995	15	38.7	North West
