## Supplementary Table 2 for "Genomic differentiation within East Asian *Helicobacter pylori*"

### Sheet: Sheet1
Strain ID	Geographic origin	Subgroup assigned by fineSTRUCTURE	Disease	Isolation Date	Host Ethnicity	Acc. no	Refs.
YN4-109	Mainland China Yunnan ( South West )	Sg1	Duodenal Ulcer	2002	Naxi	-	Present study
YN-M52	Mainland China Yunnan ( South West )	Sg1	Chronic gastritis(non-atrophic)	2016	Mosuo	-	Present study
YN-P205	Mainland China Yunnan ( South West )	Sg1	Chronic gastritis(non-atrophic)	2016	Pumi	-	Present study
XZ274	Mainland China Tibet (South West )	Sg1	Gastric cancer	-	Tibetan	GCA_000262655.1	Guo et al. 2012
YN1-101	Mainland China Yunnan ( South West )	Sg1	Gstric ulcer	2002	Han	-	Present study
YN1-139	Mainland China Yunnan ( South West )	Sg1	Duodenal Ulcer	2002	Han	-	Present study
YN1-91	Mainland China Yunnan ( South West )	Sg1	Chronic Gastritis	2002	Han	GCA_000740095.1	You et al. 2015
YN1-99	Mainland China Yunnan ( South West )	Sg1	Chronic Gastritis	2002	Han	-	Present study
YN3-21	Mainland China Yunnan ( South West )	Sg1	Chronic Gastritis	2002	Bai	-	Present study
YN3-34	Mainland China Yunnan ( South West )	Sg1	GDU	2002	Bai	-	Present study
YN3-77	Mainland China Yunnan ( South West )	Sg1	Chronic Gastritis	2002	Bai	-	Present study
YN4-105	Mainland China Yunnan ( South West )	Sg1	Duodenal Ulcer	2002	Naxi	-	Present study
YN4-11	Mainland China Yunnan ( South West )	Sg1	Chronic Gastritis	2002	Bai	-	Present study
YN4-125	Mainland China Yunnan ( South West )	Sg1	Chronic Gastritis	2002	Naxi	-	Present study
YN4-134	Mainland China Yunnan ( South West )	Sg1	Ulcer	2002	Naxi	-	Present study
YN4-58	Mainland China Yunnan ( South West )	Sg1	Chronic Gastritis	2002	Naxi	-	Present study
YN4-62	Mainland China Yunnan ( South West )	Sg1	Duodenal Ulcer	2002	Bai	-	Present study
YN4-83	Mainland China Yunnan ( South West )	Sg1	Ulcer	2002	Naxi	-	Present study
YN4-84	Mainland China Yunnan ( South West )	Sg1	Chronic Gastritis	2002	Naxi	GCA_000740115.1	You et al. 2015
M1303	Mainland China Yunnan ( South West )	Sg1	NA	2016	Mosuo	-	Present study
M3021	Mainland China Yunnan ( South West )	Sg1	NA	2016	Mosuo	-	Present study
M3022	Mainland China Yunnan ( South West )	Sg1	NA	2016	Mosuo	-	Present study
M3029	Mainland China Yunnan ( South West )	Sg1	NA	2016	Mosuo	-	Present study
M401	Mainland China Yunnan ( South West )	Sg1	NA	2016	Mosuo	-	Present study
M523	Mainland China Yunnan ( South West )	Sg1	Chronic gastritis(non-atrophic)	2016	Mosuo	-	Present study
M588	Mainland China Yunnan ( South West )	Sg1	NA	2016	Mosuo	-	Present study
M628	Mainland China Yunnan ( South West )	Sg1	NA	2016	Mosuo	-	Present study
M670	Mainland China Yunnan ( South West )	Sg1	NA	2016	Mosuo	-	Present study
M712	Mainland China Yunnan ( South West )	Sg1	NA	2016	Mosuo	-	Present study
M736	Mainland China Yunnan ( South West )	Sg1	NA	2016	Mosuo	-	Present study
P162	Mainland China Yunnan ( South West )	Sg1	Chronic gastritis(non-atrophic)	2016	Pumi	-	Present study
P164	Mainland China Yunnan ( South West )	Sg1	Chronic gastritis(non-atrophic)	2016	Pumi	-	Present study
P200	Mainland China Yunnan ( South West )	Sg1	NA	2016	Pumi	-	Present study
P214	Mainland China Yunnan ( South West )	Sg1	NA	2016	Pumi	-	Present study
YN-M12	Mainland China Yunnan ( South West )	Sg1	Chronic gastritis(non-atrophic)	2016	Mosuo	-	Present study
YN-M1233	Mainland China Yunnan ( South West )	Sg1	Chronic gastritis(non-atrophic)	2016	Mosuo	-	Present study
YN-M1466	Mainland China Yunnan ( South West )	Sg1	NA	2016	Mosuo	-	Present study
YN-M1573	Mainland China Yunnan ( South West )	Sg1	Chronic gastritis(non-atrophic)	2016	Mosuo	-	Present study
YN-M1575	Mainland China Yunnan ( South West )	Sg1	Chronic gastritis(non-atrophic)	2016	Mosuo	-	Present study
YN-M1579	Mainland China Yunnan ( South West )	Sg1	Chronic atrophic gastritis	2016	Mosuo	-	Present study
YN-M21	Mainland China Yunnan ( South West )	Sg1	Chronic gastritis(non-atrophic)	2016	Mosuo	-	Present study
YN-M242	Mainland China Yunnan ( South West )	Sg1	Chronic gastritis(non-atrophic)	2016	Mosuo	-	Present study
YN-M247	Mainland China Yunnan ( South West )	Sg1	Chronic gastritis(non-atrophic)	2016	Mosuo	-	Present study
YN-M264	Mainland China Yunnan ( South West )	Sg1	NA	2016	Mosuo	-	Present study
YN-M284	Mainland China Yunnan ( South West )	Sg1	Chronic gastritis(non-atrophic)	2016	Mosuo	-	Present study
YN-M304	Mainland China Yunnan ( South West )	Sg1	Chronic gastritis(non-atrophic)	2016	Mosuo	-	Present study
YN-M319	Mainland China Yunnan ( South West )	Sg1	Chronic gastritis(non-atrophic)	2016	Mosuo	-	Present study
YN-M346	Mainland China Yunnan ( South West )	Sg1	Chronic gastritis(non-atrophic)	2016	Mosuo	-	Present study
YN-P1268	Mainland China Yunnan ( South West )	Sg1	Chronic gastritis(non-atrophic)	2016	Pumi	-	Present study
YN-P1318	Mainland China Yunnan ( South West )	Sg1	Chronic gastritis(non-atrophic)	2016	Pumi	-	Present study
YN-P1327	Mainland China Yunnan ( South West )	Sg1	Chronic gastritis(non-atrophic)	2016	Pumi	-	Present study
YN-P1467	Mainland China Yunnan ( South West )	Sg1	Chronic gastritis(non-atrophic)	2016	Pumi	-	Present study
YN-P1470	Mainland China Yunnan ( South West )	Sg1	Chronic gastritis(non-atrophic)	2016	Pumi	-	Present study
YN-P1489	Mainland China Yunnan ( South West )	Sg1	Chronic gastritis(non-atrophic)	2016	Pumi	-	Present study
YN-P160	Mainland China Yunnan ( South West )	Sg1	Chronic gastritis(non-atrophic)	2016	Pumi	-	Present study
YN-P173	Mainland China Yunnan ( South West )	Sg1	Chronic gastritis(non-atrophic)	2016	Pumi	-	Present study
YN-P185	Mainland China Yunnan ( South West )	Sg1	Chronic gastritis(non-atrophic)	2016	Pumi	-	Present study
YNYX3	Mainland China Yunnan ( South West )	Sg1	gastric cancer	-	-	-	Present study
YNYX72	Mainland China Yunnan ( South West )	Sg1	gastritis	-	-	-	Present study
YNYX8	Mainland China Yunnan ( South West )	Sg1	Gastric ulcer	-	-	-	Present study
YNYX85	Mainland China Yunnan ( South West )	Sg1	gastritis	-	-	-	Present study
YNYX91	Mainland China Yunnan ( South West )	Sg1	gastritis	-	-	-	Present study
FJ-A129B	Mainland China Fujian Changle ( South East )	Sg2	Population based endoscopy screen-Most should be regarded as gastritis(Benjamin Wong,2014,JAMA)	1999	Han	-	Present study
FJ-A153A	Mainland China Fujian Changle ( South East )	Sg2	Population based endoscopy screen-Most should be regarded as gastritis(Benjamin Wong,2014,JAMA)	1999	Han	-	Present study
FJ-A155A	Mainland China Fujian Changle ( South East )	Sg2	Population based endoscopy screen-Most should be regarded as gastritis(Benjamin Wong,2014,JAMA)	1999	Han	-	Present study
FJ-A252A	Mainland China Fujian Changle ( South East )	Sg2	Population based endoscopy screen-Most should be regarded as gastritis(Benjamin Wong,2014,JAMA)	1999	Han	-	Present study
FJ-A259A	Mainland China Fujian Changle ( South East )	Sg2	Population based endoscopy screen-Most should be regarded as gastritis(Benjamin Wong,2014,JAMA)	1999	Han	-	Present study
FJ-A444B	Mainland China Fujian Changle ( South East )	Sg2	Population based endoscopy screen-Most should be regarded as gastritis(Benjamin Wong,2014,JAMA)	1999	Han	-	Present study
FJ-A4A	Mainland China Fujian Changle ( South East )	Sg2	Population based endoscopy screen-Most should be regarded as gastritis(Benjamin Wong,2014,JAMA)	1999	Han	-	Present study
FJ-A516A	Mainland China Fujian Changle ( South East )	Sg2	Population based endoscopy screen-Most should be regarded as gastritis(Benjamin Wong,2014,JAMA)	1999	Han	-	Present study
FJ-A555A	Mainland China Fujian Changle ( South East )	Sg2	Population based endoscopy screen-Most should be regarded as gastritis(Benjamin Wong,2014,JAMA)	1999	Han	-	Present study
FJ-B0001A	Mainland China Fujian Changle ( South East )	Sg2	Population based endoscopy screen-Most should be regarded as gastritis(Benjamin Wong,2014,JAMA)	1999	Han	-	Present study
FJ-B13A	Mainland China Fujian Changle ( South East )	Sg2	Population based endoscopy screen-Most should be regarded as gastritis(Benjamin Wong,2014,JAMA)	1999	Han	-	Present study
FJ-B15A	Mainland China Fujian Changle ( South East )	Sg2	Population based endoscopy screen-Most should be regarded as gastritis(Benjamin Wong,2014,JAMA)	1999	Han	-	Present study
FJ-B17A	Mainland China Fujian Changle ( South East )	Sg2	Population based endoscopy screen-Most should be regarded as gastritis(Benjamin Wong,2014,JAMA)	1999	Han	-	Present study
FJ-B42A	Mainland China Fujian Changle ( South East )	Sg2	Population based endoscopy screen-Most should be regarded as gastritis(Benjamin Wong,2014,JAMA)	1999	Han	-	Present study
FJ-B56A	Mainland China Fujian Changle ( South East )	Sg2	Population based endoscopy screen-Most should be regarded as gastritis(Benjamin Wong,2014,JAMA)	1999	Han	-	Present study
FJ-B57A	Mainland China Fujian Changle ( South East )	Sg2	Population based endoscopy screen-Most should be regarded as gastritis(Benjamin Wong,2014,JAMA)	1999	Han	-	Present study
FJ-B71A	Mainland China Fujian Changle ( South East )	Sg2	Population based endoscopy screen-Most should be regarded as gastritis(Benjamin Wong,2014,JAMA)	1999	Han	-	Present study
FJ-C124A	Mainland China Fujian Changle ( South East )	Sg2	Population based endoscopy screen-Most should be regarded as gastritis(Benjamin Wong,2014,JAMA)	1999	Han	-	Present study
FJ-C97A	Mainland China Fujian Changle ( South East )	Sg2	Population based endoscopy screen-Most should be regarded as gastritis(Benjamin Wong,2014,JAMA)	1999	Han	-	Present study
FJ-E2B	Mainland China Fujian Changle ( South East )	Sg2	Population based endoscopy screen-Most should be regarded as gastritis(Benjamin Wong,2014,JAMA)	1999	Han	-	Present study
FJ-E330B	Mainland China Fujian Changle ( South East )	Sg2	Population based endoscopy screen-Most should be regarded as gastritis(Benjamin Wong,2014,JAMA)	1999	Han	-	Present study
FJ-E555A	Mainland China Fujian Changle ( South East )	Sg2	Population based endoscopy screen-Most should be regarded as gastritis(Benjamin Wong,2014,JAMA)	1999	Han	-	Present study
FJ-F114A	Mainland China Fujian Changle ( South East )	Sg2	Population based endoscopy screen-Most should be regarded as gastritis(Benjamin Wong,2014,JAMA)	1999	Han	-	Present study
FJ-F11A	Mainland China Fujian Changle ( South East )	Sg2	Population based endoscopy screen-Most should be regarded as gastritis(Benjamin Wong,2014,JAMA)	1999	Han	-	Present study
FJ-F12A	Mainland China Fujian Changle ( South East )	Sg2	Population based endoscopy screen-Most should be regarded as gastritis(Benjamin Wong,2014,JAMA)	1999	Han	-	Present study
FJ-F176A	Mainland China Fujian Changle ( South East )	Sg2	Population based endoscopy screen-Most should be regarded as gastritis(Benjamin Wong,2014,JAMA)	1999	Han	-	Present study
FJ-F222A	Mainland China Fujian Changle ( South East )	Sg2	Population based endoscopy screen-Most should be regarded as gastritis(Benjamin Wong,2014,JAMA)	1999	Han	-	Present study
FJ-F223B	Mainland China Fujian Changle ( South East )	Sg2	Population based endoscopy screen-Most should be regarded as gastritis(Benjamin Wong,2014,JAMA)	1999	Han	-	Present study
FJ-F227B	Mainland China Fujian Changle ( South East )	Sg2	Population based endoscopy screen-Most should be regarded as gastritis(Benjamin Wong,2014,JAMA)	1999	Han	-	Present study
FJ-F262A	Mainland China Fujian Changle ( South East )	Sg2	Population based endoscopy screen-Most should be regarded as gastritis(Benjamin Wong,2014,JAMA)	1999	Han	-	Present study
FJ-F262B	Mainland China Fujian Changle ( South East )	Sg2	Population based endoscopy screen-Most should be regarded as gastritis(Benjamin Wong,2014,JAMA)	1999	Han	-	Present study
FJ-F281A	Mainland China Fujian Changle ( South East )	Sg2	gastric cancer	1999	Han	-	Present study
FJ-F304B	Mainland China Fujian Changle ( South East )	Sg2	Population based endoscopy screen-Most should be regarded as gastritis(Benjamin Wong,2014,JAMA)	1999	Han	-	Present study
FJ-F315A	Mainland China Fujian Changle ( South East )	Sg2	Population based endoscopy screen-Most should be regarded as gastritis(Benjamin Wong,2014,JAMA)	1999	Han	-	Present study
FJ-F329A	Mainland China Fujian Changle ( South East )	Sg2	Population based endoscopy screen-Most should be regarded as gastritis(Benjamin Wong,2014,JAMA)	1999	Han	-	Present study
FJ-F39A	Mainland China Fujian Changle ( South East )	Sg2	Population based endoscopy screen-Most should be regarded as gastritis(Benjamin Wong,2014,JAMA)	1999	Han	-	Present study
FJ-F65B	Mainland China Fujian Changle ( South East )	Sg2	Population based endoscopy screen-Most should be regarded as gastritis(Benjamin Wong,2014,JAMA)	1999	Han	-	Present study
FJ-F74B	Mainland China Fujian Changle ( South East )	Sg2	Population based endoscopy screen-Most should be regarded as gastritis(Benjamin Wong,2014,JAMA)	1999	Han	-	Present study
FJ-G695A	Mainland China Fujian Changle ( South East )	Sg2	Population based endoscopy screen-Most should be regarded as gastritis(Benjamin Wong,2014,JAMA)	1999	Han	-	Present study
FJ-H105A	Mainland China Fujian Changle ( South East )	Sg2	Population based endoscopy screen-Most should be regarded as gastritis(Benjamin Wong,2014,JAMA)	1999	Han	-	Present study
FJ-H105B	Mainland China Fujian Changle ( South East )	Sg2	Population based endoscopy screen-Most should be regarded as gastritis(Benjamin Wong,2014,JAMA)	1999	Han	-	Present study
FJ-H107A	Mainland China Fujian Changle ( South East )	Sg2	Population based endoscopy screen-Most should be regarded as gastritis(Benjamin Wong,2014,JAMA)	1999	Han	-	Present study
FJ-H122A	Mainland China Fujian Changle ( South East )	Sg2	Population based endoscopy screen-Most should be regarded as gastritis(Benjamin Wong,2014,JAMA)	1999	Han	-	Present study
FJ-H125A	Mainland China Fujian Changle ( South East )	Sg2	Population based endoscopy screen-Most should be regarded as gastritis(Benjamin Wong,2014,JAMA)	1999	Han	-	Present study
FJ-H132A	Mainland China Fujian Changle ( South East )	Sg2	Population based endoscopy screen-Most should be regarded as gastritis(Benjamin Wong,2014,JAMA)	1999	Han	-	Present study
FJ-H134B	Mainland China Fujian Changle ( South East )	Sg2	Population based endoscopy screen-Most should be regarded as gastritis(Benjamin Wong,2014,JAMA)	1999	Han	-	Present study
FJ-H137B	Mainland China Fujian Changle ( South East )	Sg2	Population based endoscopy screen-Most should be regarded as gastritis(Benjamin Wong,2014,JAMA)	1999	Han	-	Present study
FJ-H13A	Mainland China Fujian Changle ( South East )	Sg2	Population based endoscopy screen-Most should be regarded as gastritis(Benjamin Wong,2014,JAMA)	1999	Han	-	Present study
FJ-H151B	Mainland China Fujian Changle ( South East )	Sg2	Population based endoscopy screen-Most should be regarded as gastritis(Benjamin Wong,2014,JAMA)	1999	Han	-	Present study
FJ-H159A	Mainland China Fujian Changle ( South East )	Sg2	Population based endoscopy screen-Most should be regarded as gastritis(Benjamin Wong,2014,JAMA)	1999	Han	-	Present study
FJ-H15B	Mainland China Fujian Changle ( South East )	Sg2	Population based endoscopy screen-Most should be regarded as gastritis(Benjamin Wong,2014,JAMA)	1999	Han	-	Present study
FJ-H160A	Mainland China Fujian Changle ( South East )	Sg2	Population based endoscopy screen-Most should be regarded as gastritis(Benjamin Wong,2014,JAMA)	1999	Han	-	Present study
FJ-H166A	Mainland China Fujian Changle ( South East )	Sg2	Population based endoscopy screen-Most should be regarded as gastritis(Benjamin Wong,2014,JAMA)	1999	Han	-	Present study
FJ-H167B	Mainland China Fujian Changle ( South East )	Sg2	Population based endoscopy screen-Most should be regarded as gastritis(Benjamin Wong,2014,JAMA)	1999	Han	-	Present study
FJ-H195B	Mainland China Fujian Changle ( South East )	Sg2	Population based endoscopy screen-Most should be regarded as gastritis(Benjamin Wong,2014,JAMA)	1999	Han	-	Present study
FJ-H213B	Mainland China Fujian Changle ( South East )	Sg2	Population based endoscopy screen-Most should be regarded as gastritis(Benjamin Wong,2014,JAMA)	1999	Han	-	Present study
FJ-H237A	Mainland China Fujian Changle ( South East )	Sg2	Population based endoscopy screen-Most should be regarded as gastritis(Benjamin Wong,2014,JAMA)	1999	Han	-	Present study
FJ-H239A	Mainland China Fujian Changle ( South East )	Sg2	Population based endoscopy screen-Most should be regarded as gastritis(Benjamin Wong,2014,JAMA)	1999	Han	-	Present study
FJ-H251A	Mainland China Fujian Changle ( South East )	Sg2	Population based endoscopy screen-Most should be regarded as gastritis(Benjamin Wong,2014,JAMA)	1999	Han	-	Present study
FJ-H257A	Mainland China Fujian Changle ( South East )	Sg2	Population based endoscopy screen-Most should be regarded as gastritis(Benjamin Wong,2014,JAMA)	1999	Han	-	Present study
FJ-H260A	Mainland China Fujian Changle ( South East )	Sg2	Population based endoscopy screen-Most should be regarded as gastritis(Benjamin Wong,2014,JAMA)	1999	Han	-	Present study
FJ-H28A	Mainland China Fujian Changle ( South East )	Sg2	Population based endoscopy screen-Most should be regarded as gastritis(Benjamin Wong,2014,JAMA)	1999	Han	-	Present study
FJ-H302A	Mainland China Fujian Changle ( South East )	Sg2	Population based endoscopy screen-Most should be regarded as gastritis(Benjamin Wong,2014,JAMA)	1999	Han	-	Present study
FJ-H306B	Mainland China Fujian Changle ( South East )	Sg2	Population based endoscopy screen-Most should be regarded as gastritis(Benjamin Wong,2014,JAMA)	1999	Han	-	Present study
FJ-H414A	Mainland China Fujian Changle ( South East )	Sg2	Population based endoscopy screen-Most should be regarded as gastritis(Benjamin Wong,2014,JAMA)	1999	Han	-	Present study
FJ-H421B	Mainland China Fujian Changle ( South East )	Sg2	Population based endoscopy screen-Most should be regarded as gastritis(Benjamin Wong,2014,JAMA)	1999	Han	-	Present study
FJ-H43B	Mainland China Fujian Changle ( South East )	Sg2	Population based endoscopy screen-Most should be regarded as gastritis(Benjamin Wong,2014,JAMA)	1999	Han	-	Present study
FJ-H449A	Mainland China Fujian Changle ( South East )	Sg2	Population based endoscopy screen-Most should be regarded as gastritis(Benjamin Wong,2014,JAMA)	1999	Han	-	Present study
FJ-H458A	Mainland China Fujian Changle ( South East )	Sg2	Population based endoscopy screen-Most should be regarded as gastritis(Benjamin Wong,2014,JAMA)	1999	Han	-	Present study
FJ-H49A	Mainland China Fujian Changle ( South East )	Sg2	Population based endoscopy screen-Most should be regarded as gastritis(Benjamin Wong,2014,JAMA)	1999	Han	-	Present study
FJ-H59A	Mainland China Fujian Changle ( South East )	Sg2	Population based endoscopy screen-Most should be regarded as gastritis(Benjamin Wong,2014,JAMA)	1999	Han	-	Present study
FJ-H78B	Mainland China Fujian Changle ( South East )	Sg2	Population based endoscopy screen-Most should be regarded as gastritis(Benjamin Wong,2014,JAMA)	1999	Han	-	Present study
FJ-H7A	Mainland China Fujian Changle ( South East )	Sg2	Population based endoscopy screen-Most should be regarded as gastritis(Benjamin Wong,2014,JAMA)	1999	Han	-	Present study
FJ-H81B	Mainland China Fujian Changle ( South East )	Sg2	Population based endoscopy screen-Most should be regarded as gastritis(Benjamin Wong,2014,JAMA)	1999	Han	-	Present study
FJ-H85A	Mainland China Fujian Changle ( South East )	Sg2	Population based endoscopy screen-Most should be regarded as gastritis(Benjamin Wong,2014,JAMA)	1999	Han	-	Present study
FJ-H8A	Mainland China Fujian Changle ( South East )	Sg2	Population based endoscopy screen-Most should be regarded as gastritis(Benjamin Wong,2014,JAMA)	1999	Han	-	Present study
FJ-W26B	Mainland China Fujian Changle ( South East )	Sg2	Population based endoscopy screen-Most should be regarded as gastritis(Benjamin Wong,2014,JAMA)	1999	Han	-	Present study
FJ-W40A	Mainland China Fujian Changle ( South East )	Sg2	Population based endoscopy screen-Most should be regarded as gastritis(Benjamin Wong,2014,JAMA)	1999	Han	-	Present study
FJ-W41A	Mainland China Fujian Changle ( South East )	Sg2	Population based endoscopy screen-Most should be regarded as gastritis(Benjamin Wong,2014,JAMA)	1999	Han	-	Present study
FJ-W41B	Mainland China Fujian Changle ( South East )	Sg2	Population based endoscopy screen-Most should be regarded as gastritis(Benjamin Wong,2014,JAMA)	1999	Han	-	Present study
FJ-W47B	Mainland China Fujian Changle ( South East )	Sg2	Population based endoscopy screen-Most should be regarded as gastritis(Benjamin Wong,2014,JAMA)	1999	Han	-	Present study
FJ-W50A	Mainland China Fujian Changle ( South East )	Sg2	Population based endoscopy screen-Most should be regarded as gastritis(Benjamin Wong,2014,JAMA)	1999	Han	-	Present study
FJ-W55B	Mainland China Fujian Changle ( South East )	Sg2	Population based endoscopy screen-Most should be regarded as gastritis(Benjamin Wong,2014,JAMA)	1999	Han	-	Present study
FJ-W80B	Mainland China Fujian Changle ( South East )	Sg2	Population based endoscopy screen-Most should be regarded as gastritis(Benjamin Wong,2014,JAMA)	1999	Han	-	Present study
FJ-W85A	Mainland China Fujian Changle ( South East )	Sg2	Population based endoscopy screen-Most should be regarded as gastritis(Benjamin Wong,2014,JAMA)	1999	Han	-	Present study
FJ-X12B	Mainland China Fujian Changle ( South East )	Sg2	Population based endoscopy screen-Most should be regarded as gastritis(Benjamin Wong,2014,JAMA)	1999	Han	-	Present study
SD30005	Mainland China Shandong ( North )	Sg2	NA	-	Han	-	Present study
SD30068	Mainland China Shandong ( North )	Sg2	NA	-	Han	-	Present study
YN1-100	Mainland China Yunnan ( South West )	Sg2	Gstric ulcer	2002	Han	-	Present study
YNYX30	Mainland China Yunnan ( South West )	Sg2	gastric cancer	-	-	-	Present study
YNYX38	Mainland China Yunnan ( South West )	Sg2	gastritis	-	-	-	Present study
YNYX41	Mainland China Yunnan ( South West )	Sg2	gastric cancer	-	-	-	Present study
YNYX5	Mainland China Yunnan ( South West )	Sg2	gastritis	-	-	-	Present study
YNYX73	Mainland China Yunnan ( South West )	Sg2	gastritis	-	-	-	Present study
HZT090500664	Mainland China Zhejiang ( South East )	Sg2	Gastric Cancer	2009	Han	-	Present study
HZT090501406	Mainland China Zhejiang ( South East )	Sg2	Gastric Cancer	2009	Han	-	Present study
HZT090600333	Mainland China Zhejiang ( South East )	Sg2	Gastric Cancer	2009	Han	-	Present study
HZT090600337	Mainland China Zhejiang ( South East )	Sg2	Gastric Cancer	2009	Han	-	Present study
HZT342	Mainland China Zhejiang ( South East )	Sg2	Gastric Cancer	2009	Han	-	Present study
wls-5-14	Mainland China Zhejiang ( South East )	Sg2	chronic gastritis and nephritis	2012	Han	GCA_000591355.1	Cao et al. 2014
ZHOU183	Mainland China Zhejiang ( South East )	Sg2	Gastric Cancer	2002	Han	-	Present study
K29	Mainland Japan Hokkaido	Sg2	NA	-	-	-	Present study
HP32	Hokkaido	Sg2	Gastritis	-	-	-	Present study
HP97	Hokkaido	Sg2	Gastritis	-	-	-	Present study
oi01-314	Mainland Japan Oita	Sg2	Gastric cancer	-	-	-	Present study
oi10-358	Mainland Japan Oita	Sg2	Gastric Cancer	-	-	-	Present study
oi13-330	Mainland Japan Oita	Sg2	MALT Lymphoma	-	-	-	Present study
OK206	Okinawa	Sg2	Gastric Cancer	-	-	-	Present study
OK304	Okinawa	Sg2	Gastric Cancer	-	-	-	Present study
OK314	Okinawa	Sg2	Gastric Cancer	-	-	-	Present study
CPY1662	Mainland Japan Yamaguchi	Sg2	Duodenal Ulcer	Before 1999	-	GCA_000349505.1	Blanchard et al. 2013
CPY1962	Mainland Japan Yamaguchi	Sg2	Gastric ulcer	Before 1999	-	GCA_000275185.1	Blanchard et al. 2013
Hp238	Taiwan	Sg2	Gastric Malt Lymphoma	-	-	GCA_000817025.1	Kao et al. 2015
ML1	Taiwan	Sg2	MALT Lymphoma	-	-	GCA_001549715.1	Wang et al. 2015
ML2	Taiwan	Sg2	MALT Lymphoma	-	-	GCA_001549855.1	Wang et al. 2015
ML3	Taiwan	Sg2	MALT Lymphoma	-	-	GCA_001549875.1	Wang et al. 2015
BJWJ16	Mainland China Beijing ( North )	Sg3	Gastric cancer	-	Han	-	Present study
BJWJ17	Mainland China Beijing ( North )	Sg3	Gastric cancer	-	-	-	Present study
BJXHWU	Mainland China Beijing ( North )	Sg3	Gastric ulcer	2004	Han	-	Present study
HLJ014	Mainland China Heilongjiang ( North East )	Sg3	Gastric cancer	2006	Han	-	Present study
HLJ016	Mainland China Heilongjiang ( North East )	Sg3	Gastric cancer	2006	Han	-	Present study
HLJ022	Mainland China Heilongjiang ( North East )	Sg3	Gastric cancer	2006	Han	-	Present study
HLJ030	Mainland China Heilongjiang ( North East )	Sg3	Gastric cancer	2006	Han	-	Present study
HLJ039	Mainland China Heilongjiang ( North East )	Sg3	poorly differentiated stomach body cancer	2006	Han	GCA_000521245.1	You et al. 2014
HLJ15A	Mainland China Heilongjiang ( North East )	Sg3	Gastric cancer	2006	Han	-	Present study
HLJ193	Mainland China Heilongjiang ( North East )	Sg3	Atrophic gastritis	2006	Han	published	You et al. 2012
HLJ201	Mainland China Heilongjiang ( North East )	Sg3	Superficial gastritis	2006	Han	-	Present study
HLJ215	Mainland China Heilongjiang ( North East )	Sg3	Superficial gastritis	2006	Han	-	Present study
HLJ220	Mainland China Heilongjiang ( North East )	Sg3	Superficial gastritis	2006	Han	-	Present study
HLJ226	Mainland China Heilongjiang ( North East )	Sg3	Duodenal Ulcer	2006	Han	-	Present study
HLJ229	Mainland China Heilongjiang ( North East )	Sg3	Atrophic gastritis	2006	Han	-	Present study
HLJ253	Mainland China Heilongjiang ( North East )	Sg3	Gastric ulcer	2006	Han	published	You et al. 2012
HLJ256	Mainland China Heilongjiang ( North East )	Sg3	Atrophic gastritis	2006	Han	published	You et al. 2012
HLJ259	Mainland China Heilongjiang ( North East )	Sg3	Superficial gastritis	2006	Han	-	Present study
HLJ262	Mainland China Heilongjiang ( North East )	Sg3	Gastric ulcer	2006	Han	-	Present study
HLJ270	Mainland China Heilongjiang ( North East )	Sg3	Gastric ulcer	2006	Han	-	Present study
HLJ271	Mainland China Heilongjiang ( North East )	Sg3	Gastric ulcer	2006	Han	published	You et al. 2012
NM110	Mainland China Inner Mongolia ( North )	Sg3	Chronic superficial gastritis	2018	Han	-	Present study
NM179	Mainland China Inner Mongolia ( North )	Sg3	Atrophic gastritis	2018	Han	-	Present study
NM218	Mainland China Inner Mongolia ( North )	Sg3	Chronic superficial gastritis	2018	Han	-	Present study
NM219	Mainland China Inner Mongolia ( North )	Sg3	Atrophic gastritis	2018	Han	-	Present study
NM226	Mainland China Inner Mongolia ( North )	Sg3 (non-hspEAsia)	Chronic gastritis	2018	Han	-	Present study
NM241	Mainland China Inner Mongolia ( North )	Sg3	Atrophic gastritis	2018	Han	-	Present study
NM243	Mainland China Inner Mongolia ( North )	Sg3	Atrophic gastritis	2018	Han	-	Present study
NM255	Mainland China Inner Mongolia ( North )	Sg3	Atrophic gastritis	2018	Han	-	Present study
NM273	Mainland China Inner Mongolia ( North )	Sg3	Chronic gastritis	2018	Han	-	Present study
NM274	Mainland China Inner Mongolia ( North )	Sg3	Chronic gastritis	2018	Han	-	Present study
NM281	Mainland China Inner Mongolia ( North )	Sg3(non-hspEAsia)	Atrophic gastritis	2018	Han	-	Present study
NM36	Mainland China Inner Mongolia ( North )	Sg3	Chronic superficial gastritis	2018	Mongolia	-	Present study
NM44	Mainland China Inner Mongolia ( North )	Sg3(non-hspEAsia)	Chronic superficial gastritis	2018	Mongolia	-	Present study
NX32	Mainland China Ningxia ( North West )	Sg3(non-hspEAsia)	NA	-	-	-	Present study
NXHP1	Mainland China Ningxia ( North West )	Sg3	NA	-	-	-	Present study
NXHP2	Mainland China Ningxia ( North West )	Sg3(non-hspEAsia)	NA	-	-	-	Present study
NXHP27	Mainland China Ningxia ( North West )	Sg3(non-hspEAsia)	NA	-	-	-	Present study
D33	Mainland China Shandong ( North )	Sg3	Gastric cancer	-	Han	GCA_000709945.1	Ref:World J Gastroenterol. 2014 May 21; 20(19): 5666–5671
YTC-5	Mainland China Shandong ( North )	Sg3	Gastric Cancer	2007	Han	-	Present study
SD30025	Mainland China Shandong ( North )	Sg3 (non-hspEAsia)	NA	-	-	-	Present study
SD30039	Mainland China Shandong ( North )	Sg3	NA	-	Han	-	Present study
SD30041	Mainland China Shandong ( North )	Sg3	NA	-	-	-	Present study
SD30042	Mainland China Shandong ( North )	Sg3(non-hspEAsia)	NA	-	Han	-	Present study
SD30050	Mainland China Shandong ( North )	Sg3	NA	-	Han	-	Present study
SD30055	Mainland China Shandong ( North )	Sg3	NA	-	Han	-	Present study
SD30063	Mainland China Shandong ( North )	Sg3	NA	-	Han	-	Present study
SD30070	Mainland China Shandong ( North )	Sg3	NA	-	Han	-	Present study
SD30073	Mainland China Shandong ( North )	Sg3	NA	-	Han	-	Present study
SD30074	Mainland China Shandong ( North )	Sg3	NA	-	Han	-	Present study
SD30087	Mainland China Shandong ( North )	Sg3	NA	-	-	-	Present study
SD30091	Mainland China Shandong ( North )	Sg3	NA	-	Han	-	Present study
XA6	Mainland China Shanxi Xi'an ( North West )	Sg3	Gastric ulcer	2006	-	-	Present study
YN1-136	Mainland China Yunnan ( South West )	Sg3(non-hspEAsia)	GDU	2002	Han	-	Present study
YN1-92	Mainland China Yunnan ( South West )	Sg3	Chronic Gastritis	2002	Han	-	Present study
NM106	Mainland China Inner Mongolia ( North )	Sg4(non-hspEAsia)	Atrophic gastritis	2018	Mongolia	-	Present study
NM107	Mainland China Inner Mongolia ( North )	Sg4(non-hspEAsia)	Atrophic gastritis	2018	Mongolia	-	Present study
NM11	Mainland China Inner Mongolia ( North )	Sg4(non-hspEAsia)	Chronic superficial gastritis	2018	Mongolia	-	Present study
NM126	Mainland China Inner Mongolia ( North )	Sg4(non-hspEAsia)	Chronic superficial gastritis	2018	Mongolia	-	Present study
NM146	Mainland China Inner Mongolia ( North )	Sg4(non-hspEAsia)	Chronic superficial gastritis	2018	Mongolia	-	Present study
NM153	Mainland China Inner Mongolia ( North )	Sg4(non-hspEAsia)	Atrophic gastritis	2018	Mongolia	-	Present study
NM160	Mainland China Inner Mongolia ( North )	Sg4(non-hspEAsia)	Atrophic gastritis	2018	Mongolia	-	Present study
NM163	Mainland China Inner Mongolia ( North )	Sg4(non-hspEAsia)	Atrophic gastritis	2018	Mongolia	-	Present study
NM183	Mainland China Inner Mongolia ( North )	Sg4(non-hspEAsia)	Atrophic gastritis	2018	Mongolia	-	Present study
NM188	Mainland China Inner Mongolia ( North )	Sg4(non-hspEAsia)	Atrophic gastritis	2018	Mongolia	-	Present study
NM19	Mainland China Inner Mongolia ( North )	Sg4(non-hspEAsia)	Chronic gastritis	2018	Mongolia	-	Present study
NM246	Mainland China Inner Mongolia ( North )	Sg4(non-hspEAsia)	Atrophic gastritis	2018	Han	-	Present study
NM25	Mainland China Inner Mongolia ( North )	Sg4(non-hspEAsia)	Chronic superficial gastritis	2018	Mongolia	-	Present study
NM292	Mainland China Inner Mongolia ( North )	Sg4(non-hspEAsia)	Chronic gastritis	2018	Han	-	Present study
NM52	Mainland China Inner Mongolia ( North )	Sg4(non-hspEAsia)	Chronic gastritis	2018	Mongolia	-	Present study
NM61	Mainland China Inner Mongolia ( North )	Sg4(non-hspEAsia)	Atrophic gastritis	2018	Mongolia	-	Present study
NM85	Mainland China Inner Mongolia ( North )	Sg4(non-hspEAsia)	Atrophic gastritis	2018	Mongolia	-	Present study
NM88	Mainland China Inner Mongolia ( North )	Sg4(non-hspEAsia)	Chronic gastritis	2018	Mongolia	-	Present study
F32	Mainland Japan Fukui	Sg5	Gastric cancer	-	-	GCA_000270045.1	Kawai et al. 2011
HP83	Mainland Japan Kyoto	Sg5	Gastric cancer	-	-	GCA_000213135.1	David Graham
oi01-543	Mainland Japan Oita	Sg5	MALT Lymphoma	-	-	-	Present study
oi04-140	Mainland Japan Oita	Sg5	Gastric cancer	-	-	-	Present study
oi05-187	Mainland Japan Oita	Sg5(non-hspEAsia)	MALT Lymphoma	-	-	-	Present study
oi10-252	Mainland Japan Oita	Sg5	Gastric Cancer	-	-	-	Present study
oi97-474	Mainland Japan Oita	Sg5	Gastric Cancer	-	-	-	Present study
CPY6261	Mainland Japan Yamaguchi	Sg5	Gastric cancer	Before 1999	-	GCA_000274685.1	Blanchard et al. 2013
CPY6271	Mainland Japan Yamaguchi	Sg5	Gastric cancer	Before 1999	-	GCA_000274665.1	Blanchard et al. 2013
K111	South Korea Seoul	Sg5	Duodenal Ulcer	-	-	-	Present study
K115	South Korea Seoul	Sg5	Gastritis	-	-	-	Present study
K131	South Korea Seoul	Sg5	Gastritis	-	-	-	Present study
K154	South Korea Seoul	Sg5	Gastritis	-	-	-	Present study
K16	South Korea Seoul	Sg5	Gastric Cancer	-	-	-	Present study
K172	South Korea Seoul	Sg5	Gastritis	-	-	-	Present study
K27	South Korea Seoul	Sg5	Duodenal Ulcer	-	-	-	Present study
K46	South Korea Seoul	Sg5	Duodenal Ulcer	-	-	-	Present study
K60	South Korea Seoul	Sg5	Gastritis	-	-	-	Present study
K64	South Korea Seoul	Sg5	Gastritis	-	-	-	Present study
K74	South Korea Seoul	Sg5	Gastritis	-	-	-	Present study
K80	South Korea Seoul	Sg5	Gastric Cancer	-	-	-	Present study
GU1862	Mainland Japan Hokkaido	Sg6	Gastric Ulcer	-	-	-	Present study
MALT1785	Mainland Japan Hokkaido	Sg6	MALT Lymphoma	-	-	-	Present study
OK103	Okinawa	Sg6	Duodenal Ulcer	-	-	-	Present study
OK113	Okinawa	Sg6	Duodenal Ulcer	-	-	GCA_000348865.1	Yahara et al. 2013
OK130	Okinawa	Sg6	Duodenal Ulcer	-	-	-	Present study
OK134	Okinawa	Sg6	Duodenal Ulcer	-	-	-	Present study
OK168	Okinawa	Sg6	Duodenal Ulcer	-	-	-	Present study
OK195	Okinawa	Sg6	Duodenal Ulcer	-	-	-	Present study
OK212	Okinawa	Sg6	Gastric Cancer	-	-	-	Present study
OK301	Okinawa	Sg6	Gastric Cancer	-	-	-	Present study
OK302	Okinawa	Sg6	Gastric Cancer	-	-	-	Present study
OK306	Okinawa	Sg6	Gastric Cancer	-	-	-	Present study
OK307	Okinawa	Sg6	Gastric Cancer	-	-	-	Present study
OK308	Okinawa	Sg6	Gastric Cancer	-	-	-	Present study
OK310	Okinawa	Sg6	Gastric Cancer	-	-	GCA_000348885.1	Yahara et al. 2013
OK311	Okinawa	Sg6	Gastric Cancer	-	-	-	Present study
OK312	Okinawa	Sg6	Gastric Cancer	-	-	-	Present study
OK316	Okinawa	Sg6	Gastric Cancer	-	-	-	Present study
OK318	Okinawa	Sg6	Gastric Cancer	-	-	-	Present study
OK99	Okinawa	Sg6	Duodenal Ulcer	-	-	-	Present study
F16	Mainland Japan Fukui	Sg7	Gastritis	-	-	GCA_000270005.1	Kawai et al. 2011
F216	Mainland Japan Fukui	Sg7	Duodenal Ulcer	-	-	-	Present study
F219	Mainland Japan Fukui	Sg7	Duodenal Ulcer	-	-	-	Present study
F221	Mainland Japan Fukui	Sg7	Gastric Cancer	-	-	-	Present study
F225	Mainland Japan Fukui	Sg7	Gastric Cancer	-	-	-	Present study
F226	Mainland Japan Fukui	Sg7	Gastric Cancer	-	-	-	Present study
F227	Mainland Japan Fukui	Sg7	MK(Iia)	-	-	-	Present study
F228	Mainland Japan Fukui	Sg7	MK(Iic)	-	-	-	Present study
F232	Mainland Japan Fukui	Sg7	Duodenal Ulcer	-	-	-	Present study
F233	Mainland Japan Fukui	Sg7	Duodenal Ulcer	-	-	-	Present study
F234	Mainland Japan Fukui	Sg7	Duodenal Ulcer	-	-	-	Present study
F235	Mainland Japan Fukui	Sg7	Duodenal Ulcer	-	-	-	Present study
F30	Mainland Japan Fukui	Sg7	Duodenal Ulcer	-	-	GCA_000270025.1	Kawai et al. 2011
F57	Mainland Japan Fukui	Sg7	Gastric cancer	-	-	GCA_000270065.1	Kawai et al. 2011
F93	Mainland Japan Fukui	Sg7	GDU	-	-	-	Present study
DU1829	Mainland Japan Hokkaido	Sg7	Duodenal Ulcer	-	-	-	Present study
DU1838	Mainland Japan Hokkaido	Sg7	Duodenal Ulcer	-	-	-	Present study
DU1867	Mainland Japan Hokkaido	Sg7	Duodenal Ulcer	-	-	-	Present study
DU1888	Mainland Japan Hokkaido	Sg7	Duodenal Ulcer	-	-	-	Present study
GU1861	Mainland Japan Hokkaido	Sg7	Gastric Ulcer	-	-	-	Present study
GU1871	Mainland Japan Hokkaido	Sg7	Gastric Ulcer	-	-	-	Present study
GU1882	Mainland Japan Hokkaido	Sg7	Gastric Ulcer	-	-	-	Present study
GU1883	Mainland Japan Hokkaido	Sg7	Gastric Ulcer	-	-	-	Present study
MALT1706	Mainland Japan Hokkaido	Sg7	MALT Lymphoma	-	-	-	Present study
MALT1726	Mainland Japan Hokkaido	Sg7	MALT Lymphoma	-	-	-	Present study
HP35A	Mainland Japan Kyoto	Sg7	Duodenal Ulcer	-	-	GCA_000178935.2	David Graham
HP37	Hokkaido	Sg7	Gastritis	-	-	-	Present study
HP76	Hokkaido	Sg7	Duodenal Ulcer	-	-	-	Present study
HP85	Hokkaido	Sg7	Gastritis	-	-	-	Present study
HP98-10	NA	Sg7	Gastric Cancer	-	-	GCA_000172935.1	-
PIK29	Hokkaido	Sg7	NA	-	-	-	Present study
PIK93	Hokkaido	Sg7	NA	-	-	-	Present study
oi00-255	Mainland Japan Oita	Sg7	Gastric cancer	-	-	-	Present study
oi00-37	Mainland Japan Oita	Sg7	Gastric cancer	-	-	-	Present study
oi01-273	Mainland Japan Oita	Sg7	Gastric cancer	-	-	-	Present study
oi02-729	Mainland Japan Oita	Sg7	Gastric cancer	-	-	-	Present study
oi02-767	Mainland Japan Oita	Sg7	MALT Lymphoma	-	-	-	Present study
oi04-303	Mainland Japan Oita	Sg7	MALT Lymphoma	-	-	-	Present study
oi05-134	Mainland Japan Oita	Sg7	Gastric Cancer	-	-	-	Present study
oi05-423	Mainland Japan Oita	Sg7	Gastric Cancer	-	-	-	Present study
oi07-223	Mainland Japan Oita	Sg7	Gastric Cancer	-	-	-	Present study
oi09-294	Mainland Japan Oita	Sg7	MALT Lymphoma	-	-	-	Present study
oi10-120	Mainland Japan Oita	Sg7	MALT Lymphoma	-	-	-	Present study
oi10-354	Mainland Japan Oita	Sg7	Gastric Cancer	-	-	-	Present study
oi10-416	Mainland Japan Oita	Sg7	Gastric Cancer	-	-	-	Present study
oi10-453	Mainland Japan Oita	Sg7	Gastric Cancer	-	-	-	Present study
oi10-456	Mainland Japan Oita	Sg7	MALT Lymphoma	-	-	-	Present study
oi10-77	Mainland Japan Oita	Sg7	Gastric Cancer	-	-	-	Present study
oi11-138	Mainland Japan Oita	Sg7	MALT Lymphoma	-	-	-	Present study
oi11-9	Mainland Japan Oita	Sg7	Gastric Cancer	-	-	-	Present study
oi99-597	Mainland Japan Oita	Sg7	Gastric Cancer	-	-	-	Present study
OK136	Okinawa	Sg7	Duodenal Ulcer	-	-	-	Present study
OK188	Okinawa	Sg7	Duodenal Ulcer	-	-	-	Present study
OK303	Okinawa	Sg7	Gastric Cancer	-	-	-	Present study
OK305	Okinawa	Sg7	Gastric Cancer	-	-	-	Present study
OK313	Okinawa	Sg7	Gastric Cancer	-	-	-	Present study
CPY1124	Mainland Japan Yamaguchi	Sg7	Gastric ulcer	Before 1999	-	GCA_000275225.2	Blanchard et al. 2013
CPY1313	Mainland Japan Yamaguchi	Sg7	Duodenal Ulcer	Before 1999	-	GCA_000275205.1	Blanchard et al. 2013
CPY3281	Mainland Japan Yamaguchi	Sg7	Duodenal Ulcer	Before 1999	-	GCA_000274725.1	Blanchard et al. 2013
CPY6081	Mainland Japan Yamaguchi	Sg7	Gastric cancer	Before 1999	-	GCA_000274705.1	Blanchard et al. 2013
CPY6311	Mainland Japan Yamaguchi	Sg7	Gastric cancer	Before 1999	-	GCA_000274645.2	Blanchard et al. 2013
BJWJ10	Mainland China Beijing ( North )	non-hspEAsia	Gastric cancer	-	-	-	Present study
HLJ011	Mainland China Heilongjiang ( North East )	non-hspEAsia	Gastric cancer	2006	-	-	Present study
NM259	Mainland China Inner Mongolia ( North )	non-hspEAsia	Atrophic gastritis	2018	Han	-	Present study
NM302	Mainland China Inner Mongolia ( North )	non-hspEAsia	Chronic gastritis	2018	Han	-	Present study
NM75	Mainland China Inner Mongolia ( North )	non-hspEAsia	Chronic superficial gastritis	2018	Han	-	Present study
NXHP29	Mainland China Ningxia ( North West )	non-hspEAsia	NA	-	-	-	Present study
SD30072	Mainland China Shandong ( North )	non-hspEAsia	NA	-	-	-	Present study
XA1	Mainland China Shanxi Xi'an ( North West )	non-hspEAsia	Gastric ulcer	2006	-	-	Present study
YN-P1482	Mainland China Yunnan ( South West )	non-hspEAsia	Chronic gastritis(non-atrophic)	2016	Pumi	-	Present study
YN-P190	Mainland China Yunnan ( South West )	non-hspEAsia	Chronic gastritis(non-atrophic)	2016	Pumi	-	Present study
YNYX19	Mainland China Yunnan ( South West )	non-hspEAsia	Gastritis, DU	-	-	-	Present study
YNYX45	Mainland China Yunnan ( South West )	non-hspEAsia	gastritis	-	-	-	Present study
YNYX49	Mainland China Yunnan ( South West )	non-hspEAsia	gastritis	-	-	-	Present study
OK144	Okinawa	non-hspEAsia	Duodenal Ulcer	-	-	-	Present study
OK317	Okinawa	non-hspEAsia	Gastric Cancer	-	-	-	Present study
K262	South Korea Seoul	non-hspEAsia	Gastritis	-	-	-	Present study
K47	South Korea Seoul	non-hspEAsia	Duodenal Ulcer	-	-	-	Present study
NM162	Mainland China Inner Mongolia ( North )	Sg4(highly clonal with NM160,non-hspEAsia)	Chronic gastritis	2018	Mongolia	-	Present study
NM177	Mainland China Inner Mongolia ( North )	Sg3(highly clonal with NM179)	Atrophic gastritis	2018	Mongolia	-	Present study
NM72	Mainland China Inner Mongolia ( North )	Sg4(highly clonal with NM85,non-hspEAsia)	Chronic superficial gastritis	2018	Mongolia	-	Present study
NM78	Mainland China Inner Mongolia ( North )	non-hspEAsia(highly clonal with NM75)	Chronic superficial gastritis	2018	Han	-	Present study
YN3-36	Mainland China Yunnan ( South West )	Sg2(highly clonal with YN1-100)	Chronic Gastritis	2002	Bai	-	Present study
YN-M1574	Mainland China Yunnan ( South West )	Sg1(highly clonal with YN-M1575)	Chronic gastritis(non-atrophic)	2016	Mosuo	-	Present study
YN-P1291	Mainland China Yunnan ( South West )	non-hspEAsia(highly clonal with YN-P190)	Chronic gastritis(non-atrophic)	2016	Pumi	-	Present study
OK179	Okinawa	non-hspEAsia(highly clonal with OK144)	Duodenal Ulcer	-	-	-	Present study
OK180	Okinawa	non-hspEAsia(highly clonal with OK144)	Duodenal Ulcer	-	-	-	Present study
OK185	Okinawa	non-hspEAsia(highly clonal with OK144)	Duodenal Ulcer	-	-	-	Present study
K93	South Korea Seoul	Sg5(highly clonal with K115)	Duodenal Ulcer	-	-	-	Present study
	Note: There are 11 strains that are highly clonal with others, they are removed from fineSTRUCTURE analysis.
	The Sg1 subgroup mainly including isolates from South West of China.
	The Sg2 subgroup mainly including isolates from South East of China.
	The Sg3 subgroup mainly including isolates from North East of China.
	The Sg4 subgroup mainly including isolates from Inner Mongolia of China.
	The Sg5 subgroup mainly including isolates from South Korea.
	The Sg6 subgroup mainly including isolates from Okinawa of Japan.
	The Sg7 subgroup mainly including isolates from mainland Japan.
-	Information not available
