## Supplementary Table 3 for "Genomic differentiation within East Asian *Helicobacter pylori*"

### Sheet: Sheet1
Strain ID	Geographic origin	Subgroup	Refs.
Aklavik117	Canada	hspAmerind	-
Aklavik86	Canada	hspAmerind	-
Cuz20	Peru	hspAmerind	-
Puno120	Peru	hspAmerind	-
PNG84A	Papua New Guinea	hspMaori	Montano et al. 2015
ausabrJ05	Australia	hspSahul	Montano et al. 2015
L7	India	hpAsia2	Montano et al. 2015
India7	India	hpAsia2	-
Lithuania75	Lithuania	hpEurope	-
HPAG1	Sweden	hpEurope	Oh et al. 2006
P12	Germany	hpEurope	Fischer et al. 2010
HUP-B14	Spain	hpEurope	-
J99	USA	hpAfrica1	Alm et al. 1999
908	France	hpAfrica1	Devi et al. 2010
Gambia94/24	Gambia	hpAfrica1	Human Microbiome Project
SouthAfrica7	South Africa	hpAfrica2	Duncan et al. 2013
SouthAfrica20	South Africa	hpAfrica2	Duncan et al. 2013
K26A1	South Africa	hpAfrica2	Montano et al. 2015
