## Supplementary Table 4 for "Genomic differentiation within East Asian *Helicobacter pylori*"

### Sheet: Sheet1
Subgroup	Gene (b)	Loci_26695	Loci_XZ274(GenBank:CP003419.1)/F57(AP011945)	Annotation	Fst	cds_start	cds_end	SNP_coordinate in genome	SNP_position in gene (by genome order)	aa_length	Synonymous/Nonsynonymous	aa_position in the gene (cds order) ©	Position in a codon	Substitution(rest/sg)	Mutant aa with flanking aa	nt(cds order,from the direction of N terminal to C terminal for a protein)	Orientation (+/-)
Rest/ YunnanMP (sg1)	hefC	HP0607	MWE_0907	inner pump of a multi-drug efflux system	0.891892	824843	827884	827628	2786	1013	N	86	2	T/C(A/G)	Pro(Asn)Glu/Pro(Ser)Glu	CCT(AAT)GAA/CCT(AGT)GAA	-
	porB	HP1111	MWE_1293	pyruvate-ferredoxin oxidoreductase subunit beta	0.800288	1175043	1175987	1175532	490	314	N	164	1	T/G	Pro(Ser)Gly/Pro(Ala)Gly	CCA(TCA)GGA/CCA(GCA)GGA	+
	hefC	HP0607	MWE_0907	inner pump of a multi-drug efflux system	0.757805	824843	827884	827633	2791	1013	S	84	3	C/T(G/A)	Glu(Lys)Pro/Glu(Lys)Pro	GAA(AAG)CCT/GAA(AAA)CCT	Y
	flaA	HP0601	MWE_0913	flagellin A	0.748058	832584	834116	833437	854	510	N	227	2	T/C(A/G)	Asn(Glu)Thr/Asn(Arg)Thr	AAC(CAA)ACA/AAC(CGA)ACA	Y
	gltA	HP0026	MWE_1570	citrate synthase	0.731407	1417914	1419194	1418093	180	426	S	60	3	T/C	Ile(Asn)Gly/Ile(Asn)Gly	ATC(AAT)GGC/ATC(AAC)GGC	N
	tlpD	HP0559	MWE_0916	chemotaxis sensor	0.716598	835262	836563	836384	1123	433	N	375	1	G/T	Glu(Ala)Asn/Glu(Ser)Asn	GAA(GCT)AAT/GAA(TCT)AAT	N
	katA	HP0875	MWE_0565	catalase	0.714844	506700	508217	507178	479	505	N	160	2	C/A	Asn(Pro)Asp/Asn(His)Asp	AAC(CCC)GAC/ACC(CAC)GAC	N
	gltA	HP0026	MWE_1570	citrate synthase	0.706633	1417914	1419194	1418291	378	426	S	126	3	T/C	Phe(Pro)Thr/Phe(Pro)Thr	TTC(CCT)ACT/TTC(CCC)ACT	N
	gltA	HP0026	MWE_1570	citrate synthase	0.706633	1417914	1419194	1418293	380	426	N	127	2	G/C	Pro(Ser)Asn/Pro(Thr)Asn	CCC(AGT)AAC/CCC(ACT)AAC	N
	flaA	HP0601	MWE_0913	flagellin A	0.705442	832584	834116	833501	918	510	N	206	1	T/C(A/G)	Lys(Ile)Ser/Lys(Val)Ser	AAA(ATC)TCT/AAA(GTC)TCT	Y
	frpB-4	HP1512	MWE_1700	TonB-dependent outer membrane Ni importer	0.694167	1533869	1536436	1536189	2321	855	N	774	2	A/G	Met(Lys)Ile/Met(Arg)Ile	ATG(AAA)ATC/ATG(AGA)ATC	N
	oppD	HP0250	MWE_0327	oligopeptide permease ATPase protein	0.66945	282905	284455	283539	635	516	N	306	2	T/C(A/G)	Gly(Lys)Ser/Gly(Arg)Ser	GGC(AAA)AGC/GGC(AGA)AGC	Y
	oppD	HP0250	MWE_0327	oligopeptide permease ATPase protein	0.6633	282905	284455	283540	636	516	N	306	1	C/T(G/A)	Gly(Gly)Ser/Gly(Arg)Ser	GGC(GGA)AGC/GGC(AGA)AGC	Y
	porB	HP1111	MWE_1293	pyruvate-ferredoxin oxidoreductase subunit beta	0.649255	1175043	1175987	1175543	501	314	S	167	3	T/G	Ser(Val)Ser/Ser(Val)Ser	TCG(GTT)AGC/TCG(GTG)AGC	N
	hopI	HP1156	MWE_1344	outer membrane protein HopI	0.638411	1218927	1220927	1220823	1897	666	N	633	1	G/C	Gly(Val)Lys/Gly(Leu)Lys	GGC(GTT)AAA/GGC(CTT)AAA	N
	gltA	HP0026	MWE_1570	citrate synthase	0.626646	1417914	1419194	1418759	846	426	S	282	3	G/A	Leu(Leu)Gln/Leu(Leu)Gln	CTT(TTG)CAA/CTT(TTA)CAA	N
	fixP	HP0147	MWE_0216	cytochrome c oxidase diheme subunit	0.623787	183750	184628	183881	132	292	N	44	3	G/A	Leu(Met)Gly/Leu(Ile)Gly	CTT(ATG)GGA/CTT(ATA)GGA	N
	hefD	HP0971	MWE_1139	outer membrane pump of a multi-drug efflux system	0.595586	1045609	1046904	1046223	615	431	N	228	1	C/T(G/A)	Leu(Asp)His/Leu(Asn)His	TTA(GAC)CAT/TTA(AAC)CAT	Y
	MetQ	HP1564	MWE_1780	D-methionine transport system substrate-binding protein	0.594697	1614196	1614891	1614508	313	231	N	105	1	A/G	Pro(Thr)Asn/Pro(Ala)Asn	CCG(ACC)AAT/CCG(GCC)AAT	N
	MetQ	HP1564	MWE_1780	D-methionine transport system substrate-binding protein	0.594697	1614196	1614891	1614509	314	231	N	105	2	G/C	Pro(Gly)Asn/Pro(Ala)Asn	CCG(GGC)AAT/CCG(GCC)AAT	N
Rest/ Fujian_Changle (sg2)	hofC	HP0486	MWE_0556	outer membrane protein involved in adhesion and diffusion of cations including antibiotics	0.855532	495942	497468	496438	497	508	N	166	2	A/G	Ser(Asp)Arg/Ser(Ser)Arg	AGC(GAC)AGG/AGC(AGC)AGG	N
	hofC	HP0486	MWE_0556	outer membrane protein involved in adhesion and diffusion of cations including antibiotics	0.85001	495942	497468	496437	496	508	N	166	1	G/A	Ser(Asp)Arg/Ser(Ser)Arg	AGC(GAC)AGG/AGC(AGC)AGG	N
	hofC	HP0486	MWE_0556	outer membrane protein involved in adhesion and diffusion of cations including antibiotics	0.800353	495942	497468	496436	495	508	S	165	3	C/T	Asp(Ser)Asp/Asp(Ser)Asp	GAC(AGC)GAC/GAC(AGT)GAC	N
	katA	HP0875	MWE_0565	catalase	0.756957	506700	508217	507441	742	505	N	248	1	A/G	Phe(Asn)Ala/Phe(Asp)Ala	TTT(AAT)GCG/TTT(GAT)GCG	N
	hopB/alpB	HP0913	MWE_1070	outer membrane protein, Omp21	0.704531	982975	984564	983839	865	529	N	289	1	A/G	Val(Asn)Thr/Val(Asp)Thr	GTCA(ATA)CT/GTC(GAT)ACT	N
	flaA	HP0601	MWE_0913	flagellin A	0.651121	832584	834116	833026	443	510	N	364	2	G/C(C/G)	Phe(Thr)Ala/Phe(Arg)Ala	TTC(ACA)GCG/TTC(AGA)GCG	Y
	ompA	HP1125	MWE_1310	peptideglycan-associated lipoprotein	0.644658	1189915	1190388	1189952	38	157	N	146	2	T/C(A/G)	Tyr(Lys)Glu/Tyr(Arg)Glu	TAC(AAA)GAA/TAC(AGA)GAA	Y
	exbB-2	HP1339	HPF57_1294	energizer in the TonB-dependent transport system	0.613084	1365732	1366169	1366005	274	145	N	92	1	G/A	Gly(Val)Ser/Gly(Met)Ser	GGC(GTG)AGC/GGC(ATG)AGC	N
	cfa	HP0416	MWE_1206	cyclopropane fatty acid synthase	0.602856	1098526	1099695	1099142	617	389	N	206	2	A/C	Gln(Glu)Leu/Gln(Ala)Leu	CAA(GAG)CTA/CAA(GCG)CTA	N
	ftsW	HP1560	HPF57_1496	peptidoglycan glycosyltransferase	0.599736	1586436	1587602	1587083	648	388	S	216	3	G/A	Ile(Leu)Arg/Ile(Leu)Arg	ATC(TTG)CGC/ATC(TTA)CGC	N
	mscS-1	HP0284	HPF57_0337	mechanosensitive channel of small conductance	0.592097	346204	347775	346619	416	523	N	139	2	A/G	Met(His)Leu/Met(Arg)Leu	ATG(CAT)TTA/ATG(CGT)TTA	N
	jag	HP1451	HPF57_1366	unlinked regulator of Vir11 (= Caga) of Cag secretion system	0.592097	1440995	1441789	1441614	620	264	N	207	2	G/A	Gln(Ser)Thr/Gln(Asn)Thr	CAA(AGC)ACG/CAA(AAC)ACG	N
	cfa	HP0416	MWE_1206	cyclopropane fatty acid synthase	0.588812	1098526	1099695	1099144	619	389	S	207	1	C/T	Glu(Leu)Gly/Glu(Leu)Gly	GAG(CTA)GGG/GAG(TTA)GGG	N
	hofC	HP0486	HPF57_0517	outer membrane protein involved in adhesion and diffusion of cations including antibiotics	0.58878	525478	527064	525503	26	528	N	9	2	T/C	Val(Val)Ala/Val(Ala)Ala	GTT(GTA)GCT/GTT(GCG)GCT	N
	hopL	HP1157	HPF57_1119	outer membrane protein	0.585625	1189728	1193384	1190053	326	1218	N	109	2	T/A	Phe(Phe)Ser/Phe(Tyr)Ser	TTT(TTT)TCT/TTT(TAT)TCT	N
	hcpX	absent	MWE_1300	Sel1-like repeat protein	0.569163	1181447	1182217	1181532	86	256	N	229	2	T/G(A/C)	Asp(Lys)Lys/Asp(Thr)Lys	GAT(AAG)AAA/GAT(ACG)AAA	Y
	hopB/alpB	HP0913	MWE_1070	outer membrane protein, Omp21	0.56578	982975	984564	983832	858	529	N	286	1	T/C	Gln(Asn)Ile/Gln(His)Ile	CAA(AAT)ATC/CAA(CAT)Ile	N
	hofC	HP0486	HPF57_0517	outer membrane protein involved in adhesion and diffusion of cations including antibiotics	0.564067	525478	527064	525504	27	528	N	9	3	A/G	Val(Val)Ala/Val(Ala)Ala	GTT(GTA)GCT/GTT(GCG)GCT	N
	hofC	HP0486	MWE_0556	outer membrane protein involved in adhesion and diffusion of cations including antibiotics	0.561856	495942	497468	496115	174	508	S	58	3	G/A	Gly(Arg)Gly/Gly(Arg)Gly	GGT(AGG)GGA/GGT(AGA)GGA	N
	flaA	HP0601	MWE_0913	flagellin A	0.555511	832584	834116	832841	258	510	N	426	1	T/C(A/G)	Asp(Ile)Ala/Asp(Val)Ala	GAT(ATT)GCT/GAT(GTT)GCT	Y
Rest/ China_NorthEast (sg3)	frpB-4	HP1512	MWE_1700	TonB-dependent outer membrane Ni importer	0.752948	1533869	1536436	1536144	2276	855	N	759(two mutations in this codon)	2	T/A	Met(Phe)Tyr/Met(Tyr)Tyr	ATG(TTC)TAT/ATG(TAT)TAT	N
	frpB-4	HP1512	MWE_1700	TonB-dependent outer membrane Ni importer	0.752948	1533869	1536436	1536145	2277	855	N	759(two mutations in this codon)	3	C/T	Met(Phe)Tyr/Met(Tyr)Tyr	ATG(TTC)TAT/ATG(TAT)TAT	N
	frpB-4	HP1512	MWE_1700	TonB-dependent outer membrane Ni importer	0.738318	1533869	1536436	1536086	2218	855	N	740	1	A/G	Tyr(Asn)Ile/Tyr(Asp)Ile	TAC(AAT)ATC/TAC(GAT)ATC	N
	frpB-4	HP1512	MWE_1700	TonB-dependent outer membrane Ni importer	0.738318	1533869	1536436	1536093	2225	855	N	742	2	A/G	Ile(His)Arg/Ile(Arg)Arg	ATC(CAC)AGA/ATC(CGC)AGA	N
	frpB-4	HP1512	MWE_1700	TonB-dependent outer membrane Ni importer	0.713375	1533869	1536436	1536091	2223	855	S	741	3	C/T	Asn(Ile)His/Asn(Ile)His	AAT(ATC)CAC/AAT(ATT)CAC	N
	frpB-4	HP1512	MWE_1700	TonB-dependent outer membrane Ni importer	0.706531	1533869	1536436	1535959	2091	855	N	697 (three mutations in a codon, all changed)	3	A/G	Val(Gln)Tyr/Val(Arg)Tyr	GTG(CAA)TAT/GTG(AGG)TAT	N
	frpB-4	HP1512	MWE_1700	TonB-dependent outer membrane Ni importer	0.701667	1533869	1536436	1535957	2089	855	N	697 (three mutations in a codon, all changed)	1	C/A	Val(Gln)Tyr/Val(Arg)Tyr	GTG(CAA)TAT/GTG(AGG)TAT	N
	frpB-4	HP1512	MWE_1700	TonB-dependent outer membrane Ni importer	0.701667	1533869	1536436	1535965	2097	855	S	699	3	A/G	Tyr(Lys)Asn/Tyr(Lys)Asn	TAT(AAA)AAT/TAT(AAG)AAT	N
	frpB-4	HP1512	MWE_1700	TonB-dependent outer membrane Ni importer	0.637031	1533869	1536436	1535958	2090	855	N	697 (three mutations in a codon, all changed)	2	A/G	Val(Gln)Tyr/Val(Arg)Tyr	GTG(CAA)TAT/GTG(AGG)TAT	N
	frpB-4	HP1512	MWE_1700	TonB-dependent outer membrane Ni importer	0.546357	1533869	1536436	1536166	2298	855	S	766	3	C/T	Ile(Tyr)Tyr/Ile(Tyr)Tyr	ATC(TAC)TAC/ATC(TAT)TAC	N
	frpB-4	HP1512	MWE_1700	TonB-dependent outer membrane Ni importer	0.533995	1533869	1536436	1536085	2217	855	S	739	3	C/T	Asp(Tyr)Asn/Asp(Tyr)Asn	GAT(TAC)AAT/GAT(TAT)AAT	N
Rest/ China_Mongolia (sg4)	nss	HP0497	HPF57_0528	neurotransmitter:sodium symporter	0.96875	538011	539339	538698	688	442	N	230	1	G/A	Asn(Val)Thr/Asn(Ile)Thr/	AAT(GTT)ACT/AAT(ATC)ACT	N
	dppC	HP0300	HPF57_0354	dipeptide permease protein	0.9375	365000	365857	365722	723	285	N	241	3	A/G	Leu(Ile)Asn/Leu(Met)Asn	CTT(ATA)AAT/CTT(ATG)AAT	N
	dppA	HP0298	HPF57_0352	periplasmic dipeptide-binding protein of dipeptide transporter	0.929688	362379	363986	363135	757	535	N	253	1	C/T	Asn(Pro)Ser/Asn(Ser)Ser	AAT(CCT)TCC/AAT(TCT)TCC	N
	napA-like	HP0130	HPF57_0151	hypothetical protein	0.928925	155438	156307	155723	286	106	N	96	1	A/G	Lys(Ile)Cys/Lys(Val)Cys	AAG(ATT)TGT/AAG(GTT)TGT	N
	hopE	HP0706	HPF57_0729	outer membrane protein	0.924517	772678	773490	773290	613	270	N	205	1	G/T(C/A)	Thr(Gln)Thr/Thr(Lys)Thr	ACC(CAA)ACT/ACC(AAA)ACT	Y
	fliG	HP0352	MWE_0426	flagellar motor switch protein	0.910156	376086	377117	376182	97	343	N	33	1	G/A	Asp(Ala)Thr/Asp(Thr)Thr	GAC(GCC)ACA/GAC(ACC)ACA	N
	vacA-like	HP0922	MWE_0905	vacuolating cytotoxin (VacA)-like protein	0.906888	814537	824139	814841	305	3201	N	3100	2	A/G(T/C)	Leu(Met)Ile/Leu(Thr)Ile	TTA(ATG)ATT/TTA(ACG)ATT	Y
	rpsA	HP0399	HPF57_1018	30S ribosomal protein S1	0.878906	1084891	1086549	1084945	55	552	N	19	1	G/A	Ala(Glu)Leu/Ala(Lys)Leu	GCA(GAA)CTC/GCA(AAA)CTC	N
	hofC	HP0486	MWE_0556	outer membrane protein involved in adhesion and diffusion of cations including antibiotics	0.866667	495942	497468	496389	448	508	N	150（two mutations in a codon）	1	G/C	Gly(Gly)Ser/Gly(His)Ser	GGT(GGC)TCA/GGT(CAC)TCA	N
	hofC	HP0486	MWE_0556	outer membrane protein involved in adhesion and diffusion of cations including antibiotics	0.866667	495942	497468	496390	449	508	N	150（two mutations in a codon）	2	G/A	Gly(Gly)Ser/Gly(His)Ser	GGT(GGC)TCA/GGT(CAC)TCA	N
	nss	HP0497	HPF57_0528	neurotransmitter:sodium symporter	0.863281	538011	539339	538700	690	442	N	230	3	T/C	Asn(Val)Thr/Asn(Ile)Thr/	AAT(GTT)ACT/AAT(ATC)ACT	N
	prt	HP1214	HPF57_1175	phosphoribosyltransferase	0.858446	1260562	1261266	1261255	694	234	S	6	3	G/A(C/T)	Thr(Asp)Phe/Thr(Asp)Phe	ACT(GAC)TTT/ACT(GAT)TTT	Y
	omp	HP1525	MWE_1710	outer membrane protein	0.858446	1550367	1551002	1550946	580	211	N	194	1	A/G	Tyr(Asn)Ser/Tyr(Asp)Ser	TAC(AAC)TCA/TAC(GAC)TCA	N
	bamA	HP0655	HPF57_0678	outer membrane protein assembly factor	0.854045	711939	714599	713407	1469	886	S	490	3	C/T(G/A)	Ala(Gly)Arg/Ala(Gly)Arg	GCG(GGG)CGT/GCG(GGA)CGT	Y
	mlaE	HP1466	MWE_1652	phospholipid transporter permease	0.847656	1486287	1487270	1487076	790	327	S	65	3	G/A(C/T)	Glu(Leu)Leu/Glu(Leu)Leu	GAA(CTC)TTG/GAA(CTT)TTG	Y
	mlaE	HP1466	MWE_1652	phospholipid transporter permease	0.847047	1486287	1487270	1486839	553	327	S	144	3	T/C(A/G)	Gln(Leu)Gln/Gln(Leu)Gln	CAA(TTA)CAA/CAA(TTG)CAA	Y
	hefD	HP0971	MWE_1139	outer membrane pump of a multi-drug efflux system	0.845245	1045609	1046904	1046248	640	431	N	219	3	C/A(G/T)	Lys(Glu)Gly/Lys(Asp)Gly	AAA(GAG)GGG/AAA(GAT)GGG	Y
	ompA	HP1125	MWE_1310	peptidoglycan-associated lipoprotein	0.845245	1189915	1190388	1189975	61	157	S	138	3	A/G(T/C)	Cys(Thr)Gln/Cys(Thr)Gln	TGC(ACT)CAA/TGC(ACC)CAA	Y
	ftsW	HP1560	HPF57_1496	peptidoglycan glycosyltransferase	0.84375	1586436	1587602	1586867	432	388	S	144	3	G/A	Glu(Glu)Leu/Glu(Glu)Leu	GAA(GAG)CTG/GAA(GAA)CTG	N
	napA-like	HP0130	HPF57_0151	hypothetical protein	0.842147	155438	156307	155980	543	289	S	181	3	A/G	Leu(Lys)Lys/Leu(Lys)Lys	CTT(AAA)AAA/CTT(AAG)AAA	N
Rest/ South Korea (sg5)	hypC	HP0899	HPF57_0911	hydrogenase expression/formation protein	0.652384	959641	959877	959689	49	78	S	63	3	A/G(T/C)	Ser(Ile)Ala/Ser(Ile)Ala	TCC(ATT)GCG/TCC(ATC)GCG	Y
	ureA	HP0073	MWE_0111	urease subunit alpha	0.499025	94320	95036	94584	265	238	S	151	3	A/G(T/C)	Val(Asn)Arg/Val(Asn)Arg	GTG(AAT)AGA/GTG(AAC)AGA	Y
	pepA	HP0570	HPF57_0595	leucyl aminopeptidase	0.491605	616438	617928	616543	106	496	S	462	1	G/A(C/T)	Ala(Gly)Pro/Ala(Gly)Pro	GCA(GGC)CCT/GCA(GGT)CCT	Y
	fadA	HP0690	MWE_0816	acetyl coenzyme A acetyltransferase	0.480769	726598	727773	727662	1065	391	S	38	1	G/A(C/T)	Ala(Leu)Lys/Ala(Leu)Lys	GCT(CTG)AAA/GCT(TTG)AAA	Y
	nifU	HP0221	MWE_0297	NifU (nitrogen fixation protein)-like protein	0.472307	253652	254632	254179	528	326	S	176	3	G/A	Ile(Arg)Leu/Ile(Arg)Leu	ATT(AGG)CTC/ATT(AGA)CTC	N
	gpt	HP0735	MWE_0761	xanthine guanine phosphoribosyl transferase	0.465481	681518	681979	681544	27	153	S	9	3	G/A	Phe(Leu)Lys/Phe(Leu)Lys	TTT(TTG)AAA/TTT(TTA)AAA	N
	cfa	HP0416	MWE_1206	cyclopropane fatty acid synthase	0.454948	1098526	1099695	1099536	1011	389	S	337	3	A/G	Val(Lys)Arg/Val(Lys)Arg	GTG(AAA)AGA/GTG(AAG)AGA	N
	prfA	HP0077	MWE_0116	peptide chain release factor 1	0.446154	97686	98435	97767	82	249	N	28	1	A/G	Val(Ile)Ser/Val(Val)Ser	GTA(ATT)AGC/GTA(GTT)AGC	N
	res-4	HP1521	MWE_1705	Type III restriction enzyme	0.434615	1543063	1545978	1545541	2479	971	S	146	3	T/C	Ile(Arg)Ser/Ile(Arg)Ser	ATA(AGA)AGC/ATA(AGG)AGC	Y
	valS	HP1153	MWE_1341	valyl-tRNA synthetase	0.434076	1214487	1217105	1215226	740	872	N	627	2	A/G(T/C)	Glu(Val)Arg/Glu(Ala)Arg	GAG(GTT)CGT/GAG(GCT)CGT	Y
Rest/ Okinawa (sg6)	rhoD	HP1223	MWE_1424	rhodanese, a cyanide-detoxifying enzyme	0.646623	1299715	1300047	1299845	131	110	N	44	2	A/C	Asp(Gln)Glu/Asp(Pro)Glu	GAC(CAA)GAA/GAC(CCA)GAA	N
	dsbI	HP0595	MWE_0921	disulfide-bond formation protein of b-propeller form	0.597189	840743	842215	841095	353	490	N	374	2	A/G(T/C)	Leu(Ile)Thr/Leu(Thr)Thr	TTG(ATT)ACC/TTG(ACT)ACC	Y
	panD	HP0034	MWE_1561	aspartate alpha-decarboxylase for vitamin B5 synthesis	0.566929	1411065	1411718	1411661	597	217	N	20	1	G/T(C/A)	Asn(Leu)Asn/Asn(Ile)Asn	AAT(CTC)AAT/AAT(ATC)AAT	Y
	exbD-2	HP1340	HPF57_1295	energizer in the TonB-dependent transport system	0.563063	1366166	1366555	1366372	207	129	S	69	3	T/C	Asn(Ile)Phe/Asn(Ile)Phe	AAT(ATT)TTC/AAT(ATC)TTC	N
	lysS	HP0182	MWE_0256	lysyl-tRNA synthetase	0.551181	212870	214375	213154	285	501	S	95	3	T/C	Leu(Asn)Asp/Leu(Asn)Asp	TTG(AAT)GAT/TTG(AAC)GAT	N
	exbD-2	HP1340	HPF57_1295	energizer in the TonB-dependent transport system	0.548407	1366166	1366555	1366250	85	129	N	29	1	A/G	Ser(Ile)Ser/Ser(Val)Ser	AGC(ATT)TCT/AGC(GTT)TCT	N
	gidA	HP0213	MWE_0288	tRNA uridine 5-carboxymethylaminomethyl modification protein	0.543307	244349	246214	245459	1111	621	S	252	3	A/G(T/C)	Ile(Ile)Arg/Ile(Ile)Arg	ATC(ATT)AGG/ATC(ATC)AGG	Y
	mgtE	HP0257	MWE_0335	conserved hypothetical secreted protein	0.542761	290453	291112	290626	174	219	S	58	3	C/T	Glu(Asn)Thr/Glu(Asn)Thr	GAA(AAC)ACC/GAA(AAT)ACC	N
	gidA	HP0213	MWE_0288	tRNA uridine 5-carboxymethylaminomethyl modification protein	0.539801	244349	246214	245780	1432	621	S	145	3	T/C(A/G)	Tyr(Lys)Ala/Tyr(Lys)Ala	TAT(AAA)GCT/TAT(AAG)GCT	Y
	lpxE	HP0021	MWE_0025	lipid A 1-phosphatase	0.532985	20677	21249	20967	291	190	N	95	1	T/C(A/G)	His(Thr)Thr/His(Ala)Thr	CAC(ACC)ACC/CAC(GCC)ACC	Y
	nhaA	HP1183	MWE_1377	Na+/H+ antiporter	0.532985	1252555	1252890	1252825	271	111	S	22	3	A/G(T/C)	Leu(Ile)Leu/Leu(Ile)Leu	TTG(ATT)CTC/TTG(ATC)CTC	Y
	addB	HP1089	HPF57_0411	homologous recombination enzyme; nonfunctional due to frameshift	0.53047	417554	419890	418628	1075	1042	S	421	3	A/C(T/G)	Ile(Val)Ile/Ile(Val)Ile	ATC(GTT)ATT/ATC(GTG)ATT	Y
	dsbI	HP0595	MWE_0921	disulfide-bond formation protein of b-propeller form	0.526747	840743	842215	841097	355	490	S	373	3	C/T(G/A)	Tyr(Leu)Ile/Tyr(Leu)Ile	TAT(TTG)ATT/TAT(TTA)ATT	Y
	ureE	HP0070	MWE_0107	urease accessory protein	0.519364	91312	91824	91450	139	170	S	125	3	T/C(A/G)	Ala(Leu)Leu/Ala(Leu)Leu	GCC(TTA)TTA/GCC(TTG)TTA	Y
	fecA-1	HP0686	MWE_0823	TonB-dependent outer membrane iron(III) dicitrate importer	0.519364	733758	736061	734312	555	767	S	185	3	A/G	Gly(Lys)Ser/Gly(Lys)Ser	GGC(AAA)TCT/GGC(AAG)TCT	N
	bioD	HP0029	MWE_1567	dethiobiotin synthetase for vitamin B7 synthesis	0.516559	1415215	1415871	1415503	289	218	N	97	1	A/G	Thr(Asn)His/Thr(Asp)His	ACC(AAT)CAT/ACC(GAT)CAT	N
	rocF	HP1399	MWE_1729	arginase	0.514588	1569006	1569974	1569387	382	322	S	196	3	C/T(G/A)	Ile(Lys)Glu/Ile(Lys)Glu	ATT(AAG)GAA/ATT(AAA)GAA	Y
	copA	HP1503	MWE_1691	cation-transporting ATPase	0.510834	1524231	1526597	1525424	1194	788	N	392	1	T/C(A/G)	Ala(Asn)Phe/Ala(Asp)Phe	GCT(AAT)TTT/GCT(GAT)TTT	Y
	czcA	HP0969	HPF57_0978	inner pump of a multi-drug efflux system (a paralog of hefC)	0.509467	1033333	1036392	1034638	1306	1020	S	436	3	C/T(G/A)	Val(Lys)Glu/Val(Lys)Glu	GTC(AAG)GAA/GTC(AAA)GAA	Y
	tgt	HP0281	HPF57_0334	queuine tRNA-ribosyltransferase for Q-base synthesis	0.499475	342567	343682	342864	298	371	N	250	2	G/A(C/T)	Thr(Pro)Glu/Thr(Leu)Glu	ACG(CCA)GAA/ACG(CTA)GAA	Y
Rest/ Japan_Major (sg7)	frpB-4	HP1512	MWE_1700	TonB-dependent outer membrane Ni importer	0.658966	1533869	1536436	1536096	2228	855	N	743	2	G/A	His(Arg)Trp/His(Lys)Trp	CAC(AGA)TGG/CAC(AAA)TGG	N
	fur	HP1027	MWE_0504	ferric uptake regulation protein (transcription factor)	0.6	447866	448318	447986	121	150	S	111	3	A/G(T/C)	Glu(Phe)Ala/Glu(Phe)Ala	GAA(TTT)GCA/GAA(TTC)GCA	Y
	fur	HP1027	MWE_0504	ferric uptake regulation protein (transcription factor)	0.574777	447866	448318	447979	114	150	N	114	1	G/A(C/T)	Asp(Pro)Glu/Asp(Ser)Glu	GAC(CCT)GAA/GAC(TCT)GAA	Y
	hopI	HP1156	MWE_1344	outer membrane protein	0.558078	1218927	1220927	1220325	1399	666	N	467(two mutations in a codon)	1	G/C	Ile(Gly)Gly/Ile(His)Gly	ATT(GGT)GGG/ATT(CAT)GGG	N
	omp	HP0358	MWE_1276	outer membrane protein	0.553595	1157701	1159236	1158152	452	511	N	151	2	G/A	Leu(Ser)Leu/Leu(Asn)Leu	TTA(AGT)TTG/TTA(AAT)TTG	N
	exbD-2	HP1340	HPF57_1295	energizer in the TonB-dependent transport system	0.549769	1366166	1366555	1366250	85	129	N	29	1	A/G	Ser(Ile)Ser/Ser(Val)Ser	AGC(ATT)TCT/AGC(GTT)TCT	N
	rkiP	HP0218	MWE_0294	raf kinase inhibitor-like protein	0.532246	251137	251670	251565	429	177	N	35	3(1)	A/C(T/G)	Ile(Ser)Trp/Ile(Ala)Trp	ATC(TCA)TGG/ATC(GCA)TGG	Y
	hopI	HP1156	MWE_1344	outer membrane protein	0.517864	1218927	1220927	1220326	1400	666	N	467(two mutations in a codon)	2	G/A	Ile(Gly)Gly/Ile(His)Gly	ATT(GGT)GGG/ATT(CAT)GGG	N
	frpB-1	HP0876	MWE_0564	TonB-dependent outer membrane heme importer	0.512017	504009	506447	506065	2057	812	N	128	2	T/A(A/T)	Ile(Tyr)His/Ile(Phe)His	ATC(TAC)CAC/ATC(TTC)CAC	Y
	hpaA	HP0797	MWE_0650	neuraminyllactose-binding hemagglutinin, outer membrane protein	0.5153	577647	578429	578145	499	260	N	167	1	A/G	Val(Thr)Ile/Val(Ala)Ile	GTT(ACC)ATA/GTT(GCC)ATA	N
	tal	HP1495	HPF57_1410	transaldolase	0.500933	1489821	1490771	1490667	847	316	S	283	1	T/C	Glu(Leu)Lys/Glu(Leu)Lys	GAA(TTA)AAA/GAA(CTA)AAA	N
High/ Low	hefC	HP0607	MWE_0907	inner pump of a multi-drug efflux system	0.6	824843	827884	827628	2786	1014	N	86	2	T/C(A/G)	Pro(Asn)Glu/Pro(Ser)Glu	CCT(AAT)GAA/CCT(AGT)GAA	Y
	hefC	HP0607	MWE_0907	inner pump of a multi-drug efflux system	0.511797	824843	827884	827633	2791	1014	S	84	3	C/T(G/A)	Glu(Lys)Pro/Glu(Lys)Pro	GAA(AAG)CCT/GAA(AAA)CCT	Y
	porB	HP1111	MWE_1293	pyruvate ferredoxin oxidoreductase subunit beta	0.490911	1175043	1175987	1175532	490	314	N	164	1	T/G	Pro(Ser)Gly/Pro(Ala)Gly	CCA(TCA)GGA/CCA(GCA)GGA	N
	fecA-1	HP0686	MWE_0823	TonB-dependent outer membrane iron(III) dicitrate importer	0.484489	744990	747293	747011	2022	767	N	95	1	C/T(G/A)	Ser(Val)Arg/Ser(Ile)Arg/	TCT(GTT)AGG/TCT(ATT)AGG	Y
	fecA-1	HP0686	MWE_0823	TonB-dependent outer membrane iron(III) dicitrate importer	0.465754	733758	736061	734613	856	767	N	286	1	C/G	Asn(Gln)Asn/Asn(Glu)Asn	AAT(CAA)AAT/AAT(GAA)AAT	N
	fecA-1	HP0686	MWE_0823	TonB-dependent outer membrane iron(III) dicitrate importer	0.458271	733758	736061	734646	889	767	N	297	1	A/G	Asn(Asn)Lys/Asn(Asp)Lys	AAC(AAT)AAA/AAC(GAT)AAA	N
	fecA-1	HP0686	MWE_0823	TonB-dependent outer membrane iron(III) dicitrate importer	0.445561	733758	736061	734408	651	767	S	217	3	C/T	Gly(Gly)Met/Gly(Gly)Met	GGG(GGC)ATG/GGG(GGT)ATG	N
	fecA-1	HP0686	MWE_0823	TonB-dependent outer membrane iron(III) dicitrate importer	0.443446	733758	736061	734566	809	767	N	270	2	A/G	Tyr(Asn)Tyr/Tyr(Ser)Tyr	TAT(AAT)TAT/TAT(AGC)TAT	N
	fecA-1	HP0686	MWE_0823	TonB-dependent outer membrane iron(III) dicitrate importer	0.443446	733758	736061	734567	810	767	N	270	3	T/C	Tyr(Asn)Tyr/Tyr(Ser)Tyr	TAT(AAT)TAT/TAT(AGC)TAT	N
	fecA-1	HP0686	MWE_0823	TonB-dependent outer membrane iron(III) dicitrate importer	0.443446	733758	736061	734574	817	767	N	273	1	A/T	Phe(Met)Ala/Phe(Leu)Ala	TTT(ATG)GCA/TTT(TTG)GCA	N
Rest/ China_All	frpB-4	HP1512	HPF57_1427	TonB-dependent outer membrane Ni importer	0.659085	1505780	1508371	1508031	2252	863	N	751 (a)	2	A/G	Arg(Lys)Trp/Arg(Arg)Trp	CGC(AAA)TGG/CGC(AGA)TGG	N
	frpB-1	HP0876	HPF57_0894	TonB-dependent outer membrane heme importer	0.555556	934242	936620	934564	323	792	N	108	2	T/A	Ile(Phe)His/Ile(Tyr)His	ATC(TTC)CAC/ATC(TAC)CAC	N
	exbD-2	HP1340	HPF57_1295	energizer in the TonB-dependent transport system	0.524125	1366166	1366555	1366250	85	129	N	29	1	G/A	Ser(Val)Ser/Ser(Ile)Ser	AGC(GTT)TCT/AGC(ATT)TCT	N
	hopB/alpB	HP0913	HPF57_0923	outer membrane protein, Omp21	0.522222	974480	976057	975341	862	525	N	288	1	A/C	Ser(Asn)Asn/Ser(Gln)Asn	TCT(AAC)AAC/TCT(CAA)AAC	N
	hopB/alpB	HP0913	HPF57_0923	outer membrane protein, Omp21	0.522222	974480	976057	975343	864	525	N	288	3	C/A	Ser(Asn)Asn/Ser(Gln)Asn	TCT(AAC)AAC/TCT(CAA)AAC	N
	exbB-2	HP1339	HPF57_1294	energizer in the TonB-dependent transport system	0.479188	1365732	1366169	1366005	274	145	N	92	1	G/A	Gly(Val)Ser/Gly(Met)Ser	GGC(GTG)AGC/GGC(ATG)AGC	N
	tal	HP1495	HPF57_1410	transaldolase	0.463687	1489821	1490771	1490667	847	316	S	283	1	T/C	Glu(Leu)Lys/Glu(Leu)Lys	GAA(TTA)AAA/GAA(CTA)AAA	N
	tlpD	HP0599	HPF57_0624	chemotaxis sensor	0.459509	645155	646456	645334	180	433	N	375	1	C/A(G/T)	Glu(Ala)Asn/Glu(Ser)Asn	GAA(GCT)AAT/GAA(TCT)AAT	Y
	pepF	HP0470	HPF57_0497	oligoendopeptidase F	0.459336	507130	508866	508105	976	578	S	326	1	T/C(A/G)	Ile(Glu)Ile/Ile(Glu)Ile	ATA(GAA)ATT/ATA(GAG)ATT	Y
	hpaA	HP0797	MWE_0650	neuraminyllactose-binding hemagglutinin, outer membrane protein	0.376564	577647	578429	577798	152	260	N	51	2	C/T	Lys(Ala)Gln/Lys(Val)Gln	AAA(GCT)CAA/AAA(GTT)CAA	N
	hpaA	HP0797	MWE_0650	neuraminyllactose-binding hemagglutinin, outer membrane protein	0.350572	577647	578429	577781	135	260	N	45	3	G/T	Tyr(Gln)Pro/Tyr(His)Pro	TAC(CAG)CCA/TAC(CAT)CCA	N
	hopI	HP1156	HPF57_1118	outer membrane protein	0.458774	1187609	1189705	1189103	1495	698	N	499	1	C/G	Ile(His)Gly/Ile(Asp)Gly	ATT(CAT)GGG/ATT(GAT)GGG	N
(a) 751 in HPF57_1427 = 765 in HP1512 = 743 in MWE_1700.
(b) 12 genes mentioned in the text are in bold.
(c) Amino acid coordinate of the gene in column D not C.
